# nanoPhos enables ultra-sensitive and cell-type resolved spatial phosphoproteomics

**DOI:** 10.1101/2025.05.29.656770

**Authors:** Denys Oliinyk, Tim Heymann, Lukas Henneberg, Anastasiya Bardziukova, Marvin Thielert, Jeppe Kjærgaard, Maximilian Zwiebel, Sabine Vasconez, Marc Oeller, Andreas Metousis, Enes Ugur, Edwin H. Rodriguez, Florian A. Rosenberger, Simon Schallenberg, Frederick Klauschen, Matthias Mann

**Affiliations:** Department of Proteomics and Signal Transduction, Max Planck Institute of Biochemistry, Martinsried, Germany; NNF Center for Basic Metabolic Research, University of Copenhagen, Copenhagen, Denmark; Department of Medical Biochemistry and Biophysics, Karolinska Institutet, Solna, Sweden; Institute of Pathology, Charité Universitätsmedizin Berlin, Berlin, Germany; Institute of Pathology, LMU Munich, Munich, Germany

**Author notes:** These authors contributed equally (Denys Oliinyk, Tim Heymann).

## Abstract

Mass spectrometry (MS)-based phosphoproteomics has transformed our understanding of cell signaling, yet current workflows face limitations in sensitivity and spatial resolution at sub-microgram inputs. Here, we present nanoPhos, a robust method that extends phosphoproteomics to nanogram scale, making it compatible with cell-type-resolved spatial analysis. It employs loss-less solid phase extraction capture (SPEC) for sample preparation, followed by automated phosphopeptide enrichment using Fe(III)-NTA cartridges. nanoPhos identifies over 57,000 unique phosphorylation sites from 1 µg cell lysate and over 4,000 from only 10 ng, a hundred-fold improvement from recent protocols. Combined with Deep Visual Proteomics (DVP), it enables region- and cell-type resolved phosphoproteomics of mouse brain tissue with spatial fidelity and a depth of 13,000 phosphosites from only 1000 cell shapes. This establishes nanoPhos as a versatile and ultra-sensitive platform that extends DVP to post-translational modifications and opens up for cell-type-specific signaling analysis in intact tissue.
