## Supplementary Table 2 for "nanoPhos enables ultra-sensitive and cell-type resolved spatial phosphoproteomics"

### Sheet: Sheet1
Supplementary Table 2
Center Mass (m/z)	Window Width (m/z)
381.923	3.0014
384.925	3.0013
387.926	3.0014
390.928	3.0014
393.929	3.0013
396.93	3.0014
399.932	3.0014
402.933	3.0013
405.934	3.0014
408.936	3.0013
411.937	3.0014
414.938	3.0014
417.94	3.0013
420.941	3.0014
423.943	3.0014
426.944	3.0013
429.945	3.0014
432.947	3.0014
435.948	3.0013
438.949	3.0014
441.951	3.0014
444.952	3.0013
447.954	3.0014
450.955	3.0013
453.956	3.0014
456.958	3.0014
459.959	3.0013
462.96	3.0014
465.962	3.0014
468.963	3.0013
471.964	3.0014
474.966	3.0014
477.967	3.0013
480.969	3.0014
483.97	3.0014
486.971	3.0013
489.973	3.0014
492.974	3.0013
495.975	3.0014
498.977	3.0014
501.978	3.0013
504.979	3.0014
507.981	3.0014
510.982	3.0013
513.984	3.0014
516.985	3.0014
519.986	3.0013
522.988	3.0014
525.989	3.0014
528.99	3.0013
531.992	3.0014
534.993	3.0013
537.994	3.0014
540.996	3.0014
543.997	3.0013
546.999	3.0014
550	3.0014
553.001	3.0013
556.003	3.0014
559.004	3.0014
562.005	3.0013
565.007	3.0014
568.008	3.0014
571.009	3.0013
574.011	3.0014
577.012	3.0013
580.014	3.0014
583.015	3.0014
586.016	3.0013
589.018	3.0014
592.019	3.0014
595.02	3.0013
598.022	3.0014
601.023	3.0014
604.024	3.0013
607.026	3.0014
610.027	3.0014
613.029	3.0013
616.03	3.0014
619.031	3.0013
622.033	3.0014
625.034	3.0014
628.035	3.0013
631.037	3.0014
634.038	3.0014
637.039	3.0013
640.041	3.0014
643.042	3.0014
646.044	3.0013
649.045	3.0014
652.046	3.0014
655.048	3.0013
658.049	3.0014
661.05	3.0013
664.052	3.0014
667.053	3.0014
670.054	3.0013
673.056	3.0014
676.057	3.0014
679.059	3.0013
682.06	3.0014
685.061	3.0014
688.063	3.0013
691.064	3.0014
694.065	3.0014
697.067	3.0013
700.068	3.0014
703.069	3.0013
706.071	3.0014
709.072	3.0014
712.074	3.0013
715.075	3.0014
718.076	3.0014
721.078	3.0013
724.079	3.0014
727.08	3.0014
730.082	3.0013
733.083	3.0014
736.085	3.0014
739.086	3.0013
742.087	3.0014
745.088	3.0013
748.09	3.0014
751.091	3.0014
754.093	3.0013
757.094	3.0014
760.095	3.0014
763.097	3.0013
766.098	3.0014
769.1	3.0014
772.101	3.0013
775.102	3.0014
778.104	3.0014
781.105	3.0013
784.106	3.0014
787.108	3.0013
790.109	3.0014
793.11	3.0014
796.112	3.0013
799.113	3.0014
802.115	3.0014
805.116	3.0013
808.117	3.0014
811.119	3.0014
814.12	3.0013
817.121	3.0014
820.123	3.0013
823.124	3.0014
826.125	3.0014
829.127	3.0013
832.128	3.0014
835.13	3.0014
838.131	3.0013
841.132	3.0014
844.134	3.0014
847.135	3.0013
850.136	3.0014
853.138	3.0014
856.139	3.0013
859.14	3.0014
862.142	3.0013
865.143	3.0014
868.144	3.0014
871.146	3.0013
874.147	3.0014
877.149	3.0014
880.15	3.0013
883.151	3.0014
886.153	3.0014
889.154	3.0013
892.155	3.0014
895.157	3.0014
898.158	3.0013
901.159	3.0014
904.161	3.0013
907.162	3.0014
910.164	3.0014
913.165	3.0013
916.166	3.0014
919.168	3.0014
922.169	3.0013
925.17	3.0014
928.172	3.0014
931.173	3.0013
934.174	3.0014
937.176	3.0014
940.177	3.0013
943.179	3.0014
946.18	3.0013
949.181	3.0014
952.183	3.0014
955.184	3.0013
958.185	3.0014
961.187	3.0014
964.188	3.0013
967.189	3.0014
970.191	3.0014
973.192	3.0013
976.194	3.0014
979.195	3.0014
