## Supplementary Table 1 for "nanoPhos enables ultra-sensitive and cell-type resolved spatial phosphoproteomics"

### Sheet: Sheet1
Supplementary Table 1.
Center Mass (m/z)	Window Width (m/z)
401.848	42.7
434.938	23.5
456.694	20
474.462	15.5
489.225	14
503.388	14.3
516.56	12
528.245	11.3
539.072	10.3
549.082	9.7
558.343	8.8
567.664	9.8
576.673	8.2
585.174	8.8
594.052	8.9
602.66	8.3
610.537	7.5
618.296	8
626.794	9
635.115	7.7
642.454	7
649.892	7.9
657.573	7.5
665.065	7.5
672.312	7
679.076	6.5
685.66	6.6
692.315	6.7
699.003	6.7
705.838	7
712.33	6
718.802	6.9
725.551	6.6
732.106	6.5
739.034	7.3
746.014	6.6
752.592	6.5
758.951	6.2
765.236	6.4
771.549	6.3
778.012	6.7
784.573	6.4
791.047	6.5
797.6	6.6
803.861	5.9
810.08	6.5
816.602	6.5
823.117	6.5
829.38	6
835.866	7
842.361	6
848.55	6.3
855.028	6.6
861.367	6.1
867.884	7
874.544	6.3
880.885	6.3
887.22	6.3
893.865	7
900.63	6.6
907.421	7
914.498	7.1
921.778	7.4
928.975	7
936.239	7.5
943.53	7
950.583	7.1
957.471	6.7
964.373	7.1
971.88	7.9
979.631	7.6
987.412	8
995.426	8.1
1003.11	7.3
1010.92	8.3
1019.26	8.4
1027.7	8.5
1036.6	9.3
1045.38	8.3
1054.48	9.9
1064.43	10
1074.41	10
1084.76	10.7
1094.62	9
1104.8	11.3
1116.16	11.4
1126.66	9.6
1137.17	11.4
1149.19	12.6
1161.67	12.3
1174.22	12.8
1188.1	15
1202.56	13.9
1217.78	16.5
1235.52	18.9
1255.27	20.6
1276.31	21.5
1299.32	24.5
1326.03	28.9
1360.27	19.9
