## Supplementary Table 3 for "nanoPhos enables ultra-sensitive and cell-type resolved spatial phosphoproteomics"

### Sheet: sheet1
384_well_position	area (*1000, sq um)	sample_type	tissue	patient	plate quadrant	purpose
C3	200	tumor (adenocarcinoma)	lung	c16/16012	1st	phospho
C4	100	tumor (adenocarcinoma)	lung	c16/16012	2nd	proteomics
C5	200	tumor (adenocarcinoma)	lung	c16/16012	1st	phospho
C6	100	tumor (adenocarcinoma)	lung	c16/16012	2nd	proteomics
C7	200	tumor (adenocarcinoma)	lung	c16/16012	1st	phospho
C8	100	tumor (adenocarcinoma)	lung	c16/16012	2nd	proteomics
C9	200	normal lung	lung	c16/16012	1st	phospho
C10	100	normal lung	lung	c16/16012	2nd	proteomics
C11	200	normal lung	lung	c16/16012	1st	phospho
C12	100	normal lung	lung	c16/16012	2nd	proteomics
C13	200	normal lung	lung	c16/16012	1st	phospho
C14	100	normal lung	lung	c16/16012	2nd	proteomics
E3	200	tumor (adenocarcinoma)	lung	c16/21973	1st	phospho
E4	100	tumor (adenocarcinoma)	lung	c16/21973	2nd	proteomics
E5	200	tumor (adenocarcinoma)	lung	c16/21973	1st	phospho
E6	100	tumor (adenocarcinoma)	lung	c16/21973	2nd	proteomics
E7	200	tumor (adenocarcinoma)	lung	c16/21973	1st	phospho
E8	100	tumor (adenocarcinoma)	lung	c16/21973	2nd	proteomics
E9	200	normal lung	lung	c16/21973	1st	phospho
E10	100	normal lung	lung	c16/21973	2nd	proteomics
E11	200	normal lung	lung	c16/21973	1st	phospho
E12	100	normal lung	lung	c16/21973	2nd	proteomics
E13	200	normal lung	lung	c16/21973	1st	phospho
E14	100	normal lung	lung	c16/21973	2nd	proteomics
G3	200	tumor (adenocarcinoma)	lung	c15/39559	1st	phospho
G4	100	tumor (adenocarcinoma)	lung	c15/39559	2nd	proteomics
G5	200	tumor (adenocarcinoma)	lung	c15/39559	1st	phospho
G6	100	tumor (adenocarcinoma)	lung	c15/39559	2nd	proteomics
G7	200	tumor (adenocarcinoma)	lung	c15/39559	1st	phospho
G8	100	tumor (adenocarcinoma)	lung	c15/39559	2nd	proteomics
G9	200	normal lung	lung	c15/39559	1st	phospho
G10	100	normal lung	lung	c15/39559	2nd	proteomics
G11	200	normal lung	lung	c15/39559	1st	phospho
G12	100	normal lung	lung	c15/39559	2nd	proteomics
G13	200	normal lung	lung	c15/39559	1st	phospho
G14	100	normal lung	lung	c15/39559	2nd	proteomics
I3	200	tumor (adenocarcinoma)	lung	E1163/19	1st	phospho
I4	100	tumor (adenocarcinoma)	lung	E1163/19	2nd	proteomics
I5	200	tumor (adenocarcinoma)	lung	E1163/19	1st	phospho
I6	100	tumor (adenocarcinoma)	lung	E1163/19	2nd	proteomics
I7	200	tumor (adenocarcinoma)	lung	E1163/19	1st	phospho
I8	100	tumor (adenocarcinoma)	lung	E1163/19	2nd	proteomics
I9	200	normal lung	lung	E1163/19	1st	phospho
I10	100	normal lung	lung	E1163/19	2nd	proteomics
I11	200	normal lung	lung	E1163/19	1st	phospho
I12	100	normal lung	lung	E1163/19	2nd	proteomics
I13	200	normal lung	lung	E1163/19	1st	phospho
I14	100	normal lung	lung	E1163/19	2nd	proteomics
K3	200	tumor (adenocarcinoma)	lung	E5820/19	1st	phospho
K4	100	tumor (adenocarcinoma)	lung	E5820/19	2nd	proteomics
K5	200	tumor (adenocarcinoma)	lung	E5820/19	1st	phospho
K6	100	tumor (adenocarcinoma)	lung	E5820/19	2nd	proteomics
K7	200	tumor (adenocarcinoma)	lung	E5820/19	1st	phospho
K8	100	tumor (adenocarcinoma)	lung	E5820/19	2nd	proteomics
K9	200	normal lung	lung	E5820/19	1st	phospho
K10	100	normal lung	lung	E5820/19	2nd	proteomics
K11	200	normal lung	lung	E5820/19	1st	phospho
K12	100	normal lung	lung	E5820/19	2nd	proteomics
K13	200	normal lung	lung	E5820/19	1st	phospho
K14	100	normal lung	lung	E5820/19	2nd	proteomics
M3	200	tumor (adenocarcinoma)	lung	E60644/18	1st	phospho
M4	100	tumor (adenocarcinoma)	lung	E60644/18	2nd	proteomics
M5	200	tumor (adenocarcinoma)	lung	E60644/18	1st	phospho
M6	100	tumor (adenocarcinoma)	lung	E60644/18	2nd	proteomics
M7	200	tumor (adenocarcinoma)	lung	E60644/18	1st	phospho
M8	100	tumor (adenocarcinoma)	lung	E60644/18	2nd	proteomics
M9	200	normal lung	lung	E60644/18	1st	phospho
M10	100	normal lung	lung	E60644/18	2nd	proteomics
M11	200	normal lung	lung	E60644/18	1st	phospho
M12	100	normal lung	lung	E60644/18	2nd	proteomics
M13	200	normal lung	lung	E60644/18	1st	phospho
M14	100	normal lung	lung	E60644/18	2nd	proteomics
O3	200	tumor (adenocarcinoma)	lung	c16/29224	1st	phospho
O4	100	tumor (adenocarcinoma)	lung	c16/29224	2nd	proteomics
O5	200	tumor (adenocarcinoma)	lung	c16/29224	1st	phospho
O6	100	tumor (adenocarcinoma)	lung	c16/29224	2nd	proteomics
O7	200	tumor (adenocarcinoma)	lung	c16/29224	1st	phospho
O8	100	tumor (adenocarcinoma)	lung	c16/29224	2nd	proteomics
O9	200	normal lung	lung	c16/29224	1st	phospho
O10	100	normal lung	lung	c16/29224	2nd	proteomics
O11	200	normal lung	lung	c16/29224	1st	phospho
O12	100	normal lung	lung	c16/29224	2nd	proteomics
O13	200	normal lung	lung	c16/29224	1st	phospho
O14	100	normal lung	lung	c16/29224	2nd	proteomics
C15	200	tumor (adenocarcinoma)	lung	c16/16832	1st	phospho
C16	100	tumor (adenocarcinoma)	lung	c16/16832	2nd	proteomics
C17	200	tumor (adenocarcinoma)	lung	c16/16832	1st	phospho
C18	100	tumor (adenocarcinoma)	lung	c16/16832	2nd	proteomics
C19	200	tumor (adenocarcinoma)	lung	c16/16832	1st	phospho
C20	100	tumor (adenocarcinoma)	lung	c16/16832	2nd	proteomics
E15	200	normal lung	lung	c16/16832	1st	phospho
E16	100	normal lung	lung	c16/16832	2nd	proteomics
E17	200	normal lung	lung	c16/16832	1st	phospho
E18	100	normal lung	lung	c16/16832	2nd	proteomics
E19	200	normal lung	lung	c16/16832	1st	phospho
E20	100	normal lung	lung	c16/16832	2nd	proteomics
G15	200	tumor (adenocarcinoma)	lung	E14515/17	1st	phospho
G16	100	tumor (adenocarcinoma)	lung	E14515/17	2nd	proteomics
G17	200	tumor (adenocarcinoma)	lung	E14515/17	1st	phospho
G18	100	tumor (adenocarcinoma)	lung	E14515/17	2nd	proteomics
G19	200	tumor (adenocarcinoma)	lung	E14515/17	1st	phospho
G20	100	tumor (adenocarcinoma)	lung	E14515/17	2nd	proteomics
I15	200	normal lung	lung	E14515/17	1st	phospho
I16	100	normal lung	lung	E14515/17	2nd	proteomics
I17	200	normal lung	lung	E14515/17	1st	phospho
I18	100	normal lung	lung	E14515/17	2nd	proteomics
I19	200	normal lung	lung	E14515/17	1st	phospho
I20	100	normal lung	lung	E14515/17	2nd	proteomics
K15	200	tumor (adenocarcinoma)	lung	c16/43790	1st	phospho
K16	100	tumor (adenocarcinoma)	lung	c16/43790	2nd	proteomics
K17	200	tumor (adenocarcinoma)	lung	c16/43790	1st	phospho
K18	100	tumor (adenocarcinoma)	lung	c16/43790	2nd	proteomics
K19	200	tumor (adenocarcinoma)	lung	c16/43790	1st	phospho
K20	100	tumor (adenocarcinoma)	lung	c16/43790	2nd	proteomics
M15	200	normal lung	lung	c16/43790	1st	phospho
M16	100	normal lung	lung	c16/43790	2nd	proteomics
M17	200	normal lung	lung	c16/43790	1st	phospho
M18	100	normal lung	lung	c16/43790	2nd	proteomics
M19	200	normal lung	lung	c16/43790	1st	phospho
M20	100	normal lung	lung	c16/43790	2nd	proteomics
